# Multi-modal meta-analysis of cancer cell line omics profiles identifies ECHDC1 as a novel breast tumor suppressor

**DOI:** 10.1101/2020.01.31.929372

**Authors:** Alok Jaiswal, Prson Gautam, Elina A Pietilä, Sanna Timonen, Nora Nordström, Nina Sipari, Ziaurrehman Tanoli, Kaisa Lehti, Krister Wennerberg, Tero Aittokallio

## Abstract

A caveat of cancer cell line models is that their molecular and functional profiling is subject to laboratory-specific experimental practices and data analysis protocols. The current challenge is how to make an integrated use of omics profiles of cancer cell lines for reliable discoveries. Here, we carried out a systematic analysis of nine types of data modalities using meta-analysis of 53 omics profiling studies across 12 research laboratories for 2018 cell lines. To account for relatively low consistency observed for certain data modalities, we developed a robust data integration approach that identifies reproducible signals shared among multiple data modalities and studies. We demonstrated the power of the integrative analyses by identifying a novel driver gene, ECHDC1, with tumor suppressive role validated both in breast cancer cells and patient tumors. Extension of the approach identified synthetic lethal partners of cancer drivers, including a co-dependency of PTEN deficient cells on RNA helicases.

**Highlights:**

- A comprehensive meta-analysis of 53 multi-modal omics profiles of >2000 cancer cell lines from 12 research laboratories
- An unexpected lack of consistency between TMT-labelled and non-labelled global proteomic profiles
- A non-parametric approach to integrate omics profiles from multiple laboratories and to identify robust molecular patterns in individual cell lines
- The multi-modal data integration reveals novel drivers and potential therapeutic targets, including ECHDC1 in breast cancers and DDX27 in PTEN mutant cancers.
