## Supplementary material for "Multi-modal meta-analysis of cancer cell line omics profiles identifies ECHDC1 as a novel breast tumor suppressor": Table S4

### Sheet: Sheet1
Table S4: Breast cancer cell lines and their culture conditions in in-house metabolite assays. Second column indicates the rCCS status of the cell lines for ECHDC1.
Cell line	ECHDC1 status	Source	Source code	Medium	Culture method
MDA-MB-231	rCCS-	ATCC	ATCC® HTB-26™	90% DMEM + 10% FBS + L-glut + P/S + 10ug/ml insulin	A subcultivation ratio of 1:2 to 1:4 is recommended Medium Renewal: 2 to 3 times per week
BT-549	rCCS-	ATCC	ATCC® HTB-122™	90% RPMI + 10% FBS + L-glut + P/S	A subcultivation ratio of 1:2 to 1:6 is recommended Medium Renewal: 2 to 3 times per week
CAL-148	rCCS+	DSMZ	ACC-460	90% DMEM + 10% FBS + L-glut + P/S + 1 µg/100 ml EGF	Split confluent culture 1:4 to 1:8 every 3-5 days. EGF makes the cells grow in monolayer (otherwise suspension)
MFM223	rCCS+	DSMZ	ACC-422	90% DMEM + 10% FBS + L-glut + P/S	Cells grow very slowly; split confluent culture 1:2 every 3-4 days using trypsin/EDTA; seed out at ca. 1 x 106 cells/25 cm2 in 10 ml medium
DU4475	rCCS-	DSMZ	ACC-427	90% RPMI + 10% FBS + L-glut + P/S	Cells grow in suspension. Cultures can be maintained by addition or replacement of fresh medium. Establish new cultures at 2 X 10^5 cells/mL and maintain at between 10^5 and 10^6 cells/mL. Medium Renewal: 2 to 3 times per week
BT474	rCCS+	ATCC	ATCC® HTB-20™	90% DMEM + 10% FBS + L-glut + P/S + 10ug/ml insulin	A subcultivation ratio of 1:2 to 1:3 is recommended Medium Renewal: 2 to 3 times per week
CAL120	rCCS-	DSMZ	ACC-459	90 % DMEM, 10 % FBS	Adherent, seed out at ca. 1 x 106 cells/175 cm2; split confluent culture 1:2 every 2-3 days using trypsin/EDTA
HS578T	rCCS-	ATCC	ATCC® HTB-126™	RPMI 1640 + 10 % FBS + 2 mM Glutamine	Adherent. A subcultivation ratio of 1:3 to 1:8 is recommended Medium Renewal: 2 to 3 times per week
CAL51	rCCS-	DSMZ	ACC-302	DMEM + 20 % FBS	Adherent, seed out at ca. 1 x 106 cells/80 cm2; split culture 1:2 to 1:4 once or twice a week using trypsin/EDTA before cells reach complete confluency
CAL851	rCCS-	DSMZ	ACC-440	90 % DMEM, 10 % FBS, 2 mM Glutamine, 1 mM sodium pyruvate
MCF7	rCCS+	ATCC	ATCC® HTB-22™	EMEM + 10% FBS + 10 µg/ml Insulin	Adherent. A subcultivation ratio of 1:3 to 1:6 is recommended
SKBR3	rCCS+	ATCC	ATCC® HTB-30™	McCoy's + 10 % FBS + Pen/Strep	Adherent. A subcultivation ratio of 1:2 is recommended
BT20	rCCS+	ATCC	ATCC® HTB-19™	EMEM + 5 % FBS + 2mM Glutamine	Adherent. A subcultivation ratio of 1:2 to 1:4 is recommended
T-47D	rCCS+	ATCC	ATCC® HTB-133™	RPMI 1640 + 2mM L-Glutamine + 1mM Sodium pyruvate + 4.5g/L glucose + 10mM HEPES + 1.5 g/L NaHCO3 (Pan Biotech P04-18047) + 10%FBS + 10 ug/ml bovine or human insulin + 50 U/ml penicillin / 50 ug/ml streptomycin	Adherent. A subcultivation ratio of 1:3 to 1:5 is recommended
DMEM = Dulbecco's Modified Eagle Medium
RPMI (also RPMI-1640) = Roswell Park Memorial Institute medium
P/S = penicillin/streptomycin
FBS = Fetal bovine serum
L-glut = L-glutamine (add if not in the media already), 200 mM stock to 2mM -> 10 ml/L
EGF = Epidermal growth factor, get from Emmy's lab
