## Supplementary material for "Multi-modal meta-analysis of cancer cell line omics profiles identifies ECHDC1 as a novel breast tumor suppressor": Table S7

### Sheet: Sheet1
Table S7: Known annotations of breast cancer cell lines
SN	Cell line	Subtypes (Known)	ER_status (Known)	PR_status (Known)	HER2_status (Known)	Remarks/Contamination
1	184A1	TNBC	low	low	low
2	184B5	TNBC	low	low	low
3	21MT1
4	21MT2
5	21NT
6	21PT
7	600MPE	ER	high	low	low
8	AU565	ERBB2	low	low	high
9	BT20	TNBC	low	low	low
10	BT474	ERBB2	high	high	high
11	BT483	ER	high	high	low
12	BT549	TNBC	low	low	low
13	CAL120	TNBC	low	low	low
14	CAL148	TNBC	low	low	low
15	CAL51	TNBC	low	low	low
16	CAL851	TNBC	low	low	low
17	CAMA1	ER	high	high	low
18	COLO824
19	DU4475	TNBC	low	low	low
20	EFM19	ER	high	high	low
21	EFM192A	ERBB2	low	low	high
22	EFM192B
23	EFM192C
24	EVSAT	ER	low	high	low
25	HBL100	TNBC	low	low	low	Probmematic: SV40 genome sequence found
26	HCC1008	ER	high	low	low
27	HCC1143	TNBC	low	low	low
28	HCC1187	TNBC	low	low	low
29	HCC1395	TNBC	low	low	low
30	HCC1419	ERBB2	high	low	high
31	HCC1428	ER	high	high	low
32	HCC1493
33	HCC1500	ER	high	high	low
34	HCC1569	ERBB2	low	low	high
35	HCC1599	TNBC	low	low	low
36	HCC1806	TNBC	low	low	low
37	HCC1937	TNBC	low	low	low
38	HCC1954	ERBB2	low	low	high
39	HCC202	ERBB2	low	low	high
40	HCC2157
41	HCC2185	TNBC	low	low	low
42	HCC2218	ERBB2	low	low	high
43	HCC2688	TNBC	low	low	low
44	HCC2911
45	HCC3153	TNBC	low	low	low
46	HCC38	TNBC	low	low	low
47	HCC70	TNBC	low	low	low
48	HCC712	ER	high	low	low
49	HDQP1	TNBC	low	low	low
50	HMC18	TNBC	low	low	low
51	HMEL
52	HS274T
53	HS281T
54	HS343T
55	HS578T	TNBC
56	HS606T
57	HS739T
58	HS742T
59	JIMT1	TNBC	low	low	low
60	KPL1	ER	high	low	low	Problematic - Shown to be MCF7 derivative
61	KPL4
62	LY2	ER	high	low	low	Parent MCF7
63	MACLS2	TNBC	low	low	low
64	MB157	TNBC	low	low	low
65	MCF10A	TNBC	low	low	low	Spontaneously immortalized cell line
66	MCF10DCISCOM					Transformed cell line
67	MCF10F					Parent MCF10A
68	MCF12A	ER	high	low	low	Spontaneously immortalized cell line
69	MCF7	ER	high	high	low
70	MDAMB134VI	ER	high	low	low
71	MDAMB157	TNBC	low	low	low
72	MDAMB175VII	ER	high	low	low
73	MDAMB231	TNBC	low	low	low
74	MDAMB330	ERBB2	high	high	high
75	MDAMB361	ERBB2	high	high	high
76	MDAMB415	ER	high	high	low
77	MDAMB436	TNBC	low	low	low
78	MDAMB453	TNBC	low	low	low
79	MDAMB468	TNBC	low	low	low
80	MFM223	TNBC	low	low	low
81	MRKNU1
82	MT3					Problematic cell line: Contaminated. Shown to be a LS174T derivative.
83	MX1	TNBC	low	low	low
84	OCUBM	ERBB2	low	low	high
85	SKBR3	ERBB2	low	low	high
86	SKBR5	TNBC	low	low	low
87	SKBR7	TNBC	low	low	low
88	SUM102	TNBC	low	low	low
89	SUM1315	TNBC	low	low	low
90	SUM149	TNBC	low	low	low
91	SUM159	TNBC	low	low	low
92	SUM185	TNBC	low	low	low
93	SUM190	ERBB2	low	low	high
94	SUM225	ERBB2	low	low	high
95	SUM229	TNBC	low	low	low
96	SUM44	ER	high	low	low
97	SUM52	TNBC	low	low	low
98	SW527	TNBC	low	low	low	Problematic - Shown to be SW480 derivative
99	T47D	ER	high	high	low
100	T47DKBLUC					Parent T47D
101	UACC3199	TNBC	low	low	low
102	UACC732
103	UACC812	ERBB2	high	high	high
104	UACC893	ERBB2	low	low	high
105	YMB1					Problematic - Shown to be ZR751 derivative
106	YMB1E					Problematic - Shown to be ZR751 derivative
107	ZR751	ER	high	low	low
108	ZR7530	ERBB2	high	low	high
109	ZR75B	ER	high	high	low	Parent ZR751
110	ZR75T					Parent ZR751
