## Supplementary material for "Multi-modal meta-analysis of cancer cell line omics profiles identifies ECHDC1 as a novel breast tumor suppressor": Table S8

### Sheet: Sheet1
Table S8: Lists the P-values for top 20 identifed rCCS genes in the established breast cancer subtypes. N indicates the numbers of cell lines in our meta-dataset belonging to the three subtypes. P-value was calculated using the Fisher’s exact test. Boldfacing indicates known driver genes relevant to that subtype.
SN	ER+ subtype (N = 20)	P-value	HER2+ subtype (N = 17)	P-value	TNBC subtype (N = 45)	P-value
1	GATA3	2.88295e-05	ERBB2	5.09769e-10	RB1	0.0033518
2	TFCP2	0.000203648	PGAP3	7.66703e-10	CDH2	0.0128916
3	TPCN2	0.000533987	GRB7	7.76602e-10	COL5A1	0.0128916
4	ESR1	0.000562201	STARD3	8.49763e-09	DNAJC21	0.0128916
5	PDCD4	0.00137119	MIEN1	8.02848e-08	CENPE	0.0248162
6	ANKS6	0.00204618	UBE2Z	6.16329e-07	EPHA3	0.0248162
7	CLCF1	0.00263656	PDK2	6.67634e-07	INSR	0.0248162
8	CPT1A	0.00263656	CDK12	6.67634e-07	MAP7D2	0.0248162
9	CST9L	0.00263656	MED1	6.67634e-07	MTG1	0.0248162
10	HSPB1	0.00263656	CWC25	4.6841e-06	PPP2R2D	0.0248162
11	PPP6R3	0.00263656	LASP1	4.6841e-06	PRDX3	0.0248162
12	SCUBE2	0.00263656	SNF8	4.6841e-06	SMAD7	0.0248162
13	SEMA3C	0.00263656	ZNF652	4.95528e-06	RIPK4	0.0327242
14	SIAH2	0.00263656	PHB	2.21059e-05	KDM6A	0.0327242
15	ZCCHC11	0.00263656	TCAP	2.21059e-05	CTNNA1	0.0335295
16	EFHD1	0.00269047	ECHDC1	2.97803e-05	ANPEP	0.0472114
17	MPP6	0.00269047	MRPL13	3.27887e-05	ASAP1	0.0472114
18	OLFML3	0.00269047	PCGF2	3.27887e-05	CBWD2	0.0472114
19	SSH3	0.00269047	SLC46A1	3.27887e-05	CDC42BPG	0.0472114
20	WLS	0.00269047	TMEM210	3.27887e-05	CLTA	0.0472114
